# Neutrophils mediate the capture of peritoneal contaminants by fat-associated lymphoid clusters of the omentum

**DOI:** 10.1101/774968

**Authors:** Lucy H. Jackson-Jones, Peter Smith, Marlène S. Magalhaes, Jordan R. Portman, Katie J. Mylonas, Mark Nixon, Beth E.P. Henderson, Ross Dobie, Neil C. Henderson, Damian J. Mole, Cécile Bénézech

## Abstract

The omentum is a visceral adipose tissue rich in fat-associated lymphoid clusters (FALCs), which collects peritoneal contaminants and provides a first layer of immunological defence within the abdomen. Using single-cell RNA sequencing and spatial analysis of omental stromal cells, we reveal that the surface of FALCs are covered with specialised mesothelial cells, which we name FALC cover cells. We demonstrate that CXCL1 is expressed by FALC cover cells and that CXCL1 is critical for the retention and accumulation of neutrophils within FALCs during peritonitis. We show that protein arginine deiminase 4 mediates the formation of dense neutrophil aggregates, which are required for the neutralisation of particles present in the peritoneal cavity. Finally, we provide confirmatory evidence in humans with acute appendicitis, that the omentum is also a site of neutrophil recruitment and bacterial capture, and is thus an important component of the immunological defence against the propagation of peritoneal contaminants.
