## Supplementary Table 3 for "Neutrophils mediate the capture of peritoneal contaminants by fat-associated lymphoid clusters of the omentum"

	p_val	avg_logFC	pct.1	pct.2	p_val_adj	cluster	gene
Sdpr	0	1.170900224	0.941	0.512	0	Mes 1	Sdpr
Upk1b	0	1.085679289	0.883	0.324	0	Mes 1	Upk1b
Upk3b	0	1.022150087	0.98	0.674	0	Mes 1	Upk3b
Cav1	0	1.011139008	0.952	0.628	0	Mes 1	Cav1
Fmod	7.37E-302	1.001970928	0.811	0.26	1.13E-297	Mes 1	Fmod
Krt19	1.11E-293	1.053035605	0.969	0.656	1.71E-289	Mes 1	Krt19
Igfbp2	1.18E-293	1.413288828	0.795	0.281	1.82E-289	Mes 1	Igfbp2
Gas6	1.22E-275	0.915553082	0.964	0.722	1.88E-271	Mes 1	Gas6
Atg3	2.01E-261	0.892231639	0.941	0.632	3.09E-257	Mes 1	Atg3
Krt7	1.57E-238	0.919894033	0.642	0.152	2.41E-234	Mes 1	Krt7
Prss23	1.58E-236	0.853608261	0.952	0.733	2.42E-232	Mes 1	Prss23
Nkain4	1.79E-233	0.77465284	0.974	0.623	2.75E-229	Mes 1	Nkain4
Tpm2	5.90E-231	0.841575242	0.831	0.396	9.05E-227	Mes 1	Tpm2
Cyr61	8.47E-228	0.986158086	0.965	0.81	1.30E-223	Mes 1	Cyr61
Gpm6a	1.81E-227	0.791591128	0.788	0.278	2.79E-223	Mes 1	Gpm6a
Krt18	4.81E-227	0.942757704	0.594	0.117	7.39E-223	Mes 1	Krt18
Lgals7	2.92E-221	1.079052697	0.86	0.476	4.48E-217	Mes 1	Lgals7
Clu	4.71E-219	0.814096245	0.957	0.675	7.24E-215	Mes 1	Clu
Osr1	1.80E-215	0.885882291	0.926	0.646	2.77E-211	Mes 1	Osr1
Mgp	2.01E-214	0.688159537	0.965	0.723	3.08E-210	Mes 1	Mgp
Cldn15	6.06E-210	0.758910331	0.738	0.265	9.31E-206	Mes 1	Cldn15
Bmp4	6.90E-205	0.652629861	0.534	0.087	1.06E-200	Mes 1	Bmp4
Lgals3	1.26E-204	0.977159615	0.841	0.513	1.93E-200	Mes 1	Lgals3
Tubb2a	1.55E-202	0.796441184	0.94	0.718	2.38E-198	Mes 1	Tubb2a
Cpe	5.38E-198	0.707062981	0.561	0.119	8.27E-194	Mes 1	Cpe
Msln	6.06E-195	0.9089698	0.6	0.164	9.31E-191	Mes 1	Msln
Igfbp5	4.72E-192	0.736965479	0.935	0.562	7.24E-188	Mes 1	Igfbp5
Tubb2b	1.82E-185	0.713790651	0.623	0.187	2.80E-181	Mes 1	Tubb2b
Atp1b1	9.95E-183	0.721713721	0.611	0.169	1.53E-178	Mes 1	Atp1b1
Cldn10	1.15E-175	0.669574153	0.853	0.435	1.77E-171	Mes 1	Cldn10
Tubb4b	5.62E-173	0.742403971	0.916	0.684	8.63E-169	Mes 1	Tubb4b
Serpinb6b	3.02E-171	0.671678257	0.641	0.209	4.64E-167	Mes 1	Serpinb6b
Fam180a	4.69E-171	0.645110841	0.553	0.137	7.20E-167	Mes 1	Fam180a
Tm4sf1	4.89E-169	0.898473929	0.761	0.382	7.51E-165	Mes 1	Tm4sf1
Spock3	2.00E-168	0.578408633	0.465	0.078	3.07E-164	Mes 1	Spock3
Dpp4	2.06E-166	0.575907079	0.556	0.139	3.16E-162	Mes 1	Dpp4
Ces1d	6.37E-166	0.809336991	0.698	0.291	9.79E-162	Mes 1	Ces1d
Krt8	1.17E-165	0.773767317	0.485	0.103	1.79E-161	Mes 1	Krt8
Csrp2	7.02E-164	0.551185984	0.986	0.801	1.08E-159	Mes 1	Csrp2
Faim2	1.44E-154	0.610779027	0.449	0.086	2.21E-150	Mes 1	Faim2
Cd200	1.25E-152	0.593362898	0.564	0.161	1.92E-148	Mes 1	Cd200
Actn1	1.32E-148	0.636316397	0.552	0.171	2.03E-144	Mes 1	Actn1
Clec11a	2.10E-145	0.583853403	0.547	0.163	3.22E-141	Mes 1	Clec11a
Thbd	2.49E-144	0.531670243	0.962	0.824	3.82E-140	Mes 1	Thbd
Hs3st1	4.55E-140	0.583741302	0.608	0.215	6.99E-136	Mes 1	Hs3st1
Stmn2	2.75E-137	1.01477002	0.534	0.18	4.22E-133	Mes 1	Stmn2
Sgk1	5.72E-136	0.811012602	0.688	0.327	8.78E-132	Mes 1	Sgk1
Dusp5	8.59E-136	0.751010256	0.695	0.323	1.32E-131	Mes 1	Dusp5
Acta2	5.12E-131	0.814368616	0.53	0.181	7.87E-127	Mes 1	Acta2
Cxadr	1.74E-130	0.520022041	0.579	0.205	2.67E-126	Mes 1	Cxadr
Nid2	7.93E-130	0.516698031	0.509	0.147	1.22E-125	Mes 1	Nid2
Gsta3	5.29E-125	0.632589284	0.627	0.265	8.12E-121	Mes 1	Gsta3
Gas1	1.00E-123	0.584722516	0.965	0.845	1.54E-119	Mes 1	Gas1
Rasl11a	1.50E-123	0.724459361	0.73	0.382	2.30E-119	Mes 1	Rasl11a
AI661453	2.17E-121	0.499722763	0.506	0.158	3.33E-117	Mes 1	AI661453
Tagap	2.07E-116	0.606385952	0.417	0.106	3.18E-112	Mes 1	Tagap
Fam46b	4.24E-112	0.463790103	0.401	0.095	6.52E-108	Mes 1	Fam46b
Gsta4	3.61E-111	0.507570316	0.536	0.199	5.55E-107	Mes 1	Gsta4
Esam	9.14E-111	0.484294242	0.518	0.181	1.40E-106	Mes 1	Esam
Cfb	7.52E-110	0.570756484	0.779	0.479	1.16E-105	Mes 1	Cfb
Etv1	7.63E-110	0.549965418	0.48	0.158	1.17E-105	Mes 1	Etv1
Slc16a1	4.60E-107	0.440379002	0.417	0.114	7.07E-103	Mes 1	Slc16a1
Kdr	2.04E-106	0.384745882	0.307	0.048	3.14E-102	Mes 1	Kdr
Abcb1b	1.68E-105	0.546622841	0.568	0.233	2.58E-101	Mes 1	Abcb1b
Tgfbi	6.50E-103	0.418846666	0.539	0.198	9.98E-99	Mes 1	Tgfbi
Cd9	8.45E-103	0.475189776	0.901	0.586	1.30E-98	Mes 1	Cd9
Dmkn	1.82E-99	0.575048684	0.742	0.422	2.80E-95	Mes 1	Dmkn
Gprc5a	4.24E-93	0.419522157	0.332	0.074	6.52E-89	Mes 1	Gprc5a
4932438H23Rik	1.87E-89	0.387256772	0.32	0.071	2.87E-85	Mes 1	4932438H23Rik
Gjb5	2.05E-87	0.417554703	0.478	0.186	3.14E-83	Mes 1	Gjb5
Gbp2	3.63E-87	0.422767493	0.788	0.499	5.57E-83	Mes 1	Gbp2
Sfrp2	1.29E-83	0.496543825	0.34	0.091	1.98E-79	Mes 1	Sfrp2
1500015O10Rik	8.21E-83	0.400182119	0.312	0.076	1.26E-78	Mes 1	1500015O10Rik
Mgll	2.41E-82	0.365218411	0.325	0.082	3.70E-78	Mes 1	Mgll
Emb	1.57E-80	0.333656371	0.306	0.072	2.41E-76	Mes 1	Emb
Mdk	2.49E-76	0.38027498	0.401	0.145	3.83E-72	Mes 1	Mdk
Efna1	6.48E-74	0.299950354	0.272	0.06	9.94E-70	Mes 1	Efna1
Zfp185	6.33E-73	0.320295358	0.349	0.109	9.72E-69	Mes 1	Zfp185
Apol9a	1.18E-71	0.350198449	0.513	0.225	1.82E-67	Mes 1	Apol9a
Plaur	1.59E-71	0.395500056	0.475	0.205	2.44E-67	Mes 1	Plaur
Trem2	1.81E-71	0.473181839	0.672	0.398	2.78E-67	Mes 1	Trem2
Sdc4	1.05E-70	0.352724305	0.941	0.743	1.61E-66	Mes 1	Sdc4
Adgrf5	2.01E-70	0.294496683	0.3	0.081	3.08E-66	Mes 1	Adgrf5
Crim1	4.21E-70	0.362115469	0.379	0.131	6.46E-66	Mes 1	Crim1
Nfatc2	3.92E-68	0.508956758	0.356	0.124	6.02E-64	Mes 1	Nfatc2
Ier3	8.57E-68	0.363077198	0.902	0.675	1.32E-63	Mes 1	Ier3
Cers4	4.49E-64	0.349337972	0.405	0.162	6.90E-60	Mes 1	Cers4
Ccdc3	8.31E-63	0.388776285	0.323	0.108	1.28E-58	Mes 1	Ccdc3
Serpinb1a	8.71E-63	0.384710877	0.48	0.226	1.34E-58	Mes 1	Serpinb1a
Arl4d	3.74E-58	0.373614459	0.633	0.375	5.75E-54	Mes 1	Arl4d
H2-Eb1	5.27E-58	0.417537147	0.527	0.279	8.10E-54	Mes 1	H2-Eb1
H2-Ab1	2.49E-57	0.384754332	0.626	0.368	3.82E-53	Mes 1	H2-Ab1
Eml2	4.60E-55	0.269470539	0.294	0.099	7.07E-51	Mes 1	Eml2
Efemp1	9.44E-54	0.407889033	0.931	0.847	1.45E-49	Mes 1	Efemp1
Rabgap1l	2.61E-53	0.263438407	0.303	0.107	4.01E-49	Mes 1	Rabgap1l
Klf6	3.24E-50	0.413411972	0.919	0.807	4.97E-46	Mes 1	Klf6
Dnajb9	3.75E-50	0.358274126	0.757	0.559	5.76E-46	Mes 1	Dnajb9
Pdgfa	6.45E-50	0.28045275	0.314	0.12	9.91E-46	Mes 1	Pdgfa
Arhgap5	6.51E-50	0.30406232	0.381	0.17	1.00E-45	Mes 1	Arhgap5
Lag3	9.03E-48	0.262572431	0.279	0.099	1.39E-43	Mes 1	Lag3
Nupr1	2.44E-47	0.38686187	0.941	0.907	3.75E-43	Mes 1	Nupr1
Cd74	6.76E-47	0.440905923	0.691	0.473	1.04E-42	Mes 1	Cd74
H2-Aa	2.95E-46	0.345425063	0.47	0.251	4.52E-42	Mes 1	H2-Aa
Fbxo33	3.41E-46	0.493896213	0.469	0.258	5.24E-42	Mes 1	Fbxo33
Cdc42ep3	1.08E-45	0.3031781	0.387	0.18	1.65E-41	Mes 1	Cdc42ep3
Ptger3	1.27E-44	0.305031116	0.336	0.145	1.95E-40	Mes 1	Ptger3
Hist1h1c	1.30E-42	0.397481626	0.62	0.419	1.99E-38	Mes 1	Hist1h1c
Stmn1	1.12E-41	0.262627048	0.29	0.116	1.73E-37	Mes 1	Stmn1
Rtn1	1.38E-37	0.250019799	0.282	0.119	2.12E-33	Mes 1	Rtn1
Cmbl	2.46E-35	0.25569836	0.355	0.179	3.78E-31	Mes 1	Cmbl
Dusp6	5.66E-30	0.302888446	0.5	0.318	8.70E-26	Mes 1	Dusp6
Aqp5	2.01E-29	0.363957474	0.363	0.199	3.09E-25	Mes 1	Aqp5
Gm26802	4.43E-27	0.305717006	0.503	0.323	6.80E-23	Mes 1	Gm26802
Slpi	4.07E-26	0.545877874	0.329	0.188	6.26E-22	Mes 1	Slpi
Csrp1	1.62E-22	0.278222834	0.76	0.63	2.48E-18	Mes 1	Csrp1
Gatm	0	1.105670982	0.697	0.077	0	Mes 2	Gatm
Hdc1	2.44E-260	1.059106325	0.697	0.128	3.75E-256	Mes 2	Hdc
Trf1	6.58E-216	1.645116538	0.948	0.836	1.01E-211	Mes 2	Trf
Tpbgl	5.62E-183	0.626698989	0.472	0.061	8.64E-179	Mes 2	Tpbgl
Wnt4	9.09E-168	1.065994911	0.876	0.465	1.40E-163	Mes 2	Wnt4
Apln1	2.28E-150	1.05462533	0.528	0.12	3.49E-146	Mes 2	Apln
Tmem176a	3.25E-148	0.880396041	0.927	0.699	4.98E-144	Mes 2	Tmem176a
Casp1	2.20E-138	0.467246952	0.334	0.036	3.38E-134	Mes 2	Casp1
Plvap	2.48E-126	0.476232214	0.36	0.051	3.81E-122	Mes 2	Plvap
Enpp2	1.03E-125	0.800411898	0.972	0.897	1.58E-121	Mes 2	Enpp2
H2-Q7	7.85E-118	0.709975129	0.666	0.251	1.20E-113	Mes 2	H2-Q7
Tmem176b	6.23E-114	0.713638918	0.949	0.806	9.57E-110	Mes 2	Tmem176b
Fzd1	3.33E-113	0.766029297	0.79	0.412	5.11E-109	Mes 2	Fzd1
Tmem108	1.11E-109	0.524801651	0.418	0.089	1.71E-105	Mes 2	Tmem108
Krt76	1.44E-104	0.877086544	0.551	0.183	2.20E-100	Mes 2	Krt76
Ccl21	1.19E-103	1.418904288	0.706	0.354	1.82E-99	Mes 2	Ccl2
Tesc	2.01E-100	0.441473306	0.331	0.057	3.09E-96	Mes 2	Tesc
Cp1	6.35E-99	0.683646945	0.772	0.381	9.75E-95	Mes 2	Cp
H2-Q6	1.13E-98	0.515342584	0.493	0.142	1.74E-94	Mes 2	H2-Q6
Nfkbia	2.30E-96	0.762328206	0.937	0.87	3.53E-92	Mes 2	Nfkbia
Cd44	1.05E-91	0.600457263	0.657	0.282	1.61E-87	Mes 2	Cd44
Gdpd2	2.21E-89	0.513923918	0.449	0.127	3.40E-85	Mes 2	Gdpd2
Hmcn1	6.53E-89	0.40826441	0.27	0.04	1.00E-84	Mes 2	Hmcn1
Il34	2.36E-88	0.570452158	0.612	0.248	3.62E-84	Mes 2	Il34
Isyna1	1.33E-87	0.63397051	0.834	0.536	2.05E-83	Mes 2	Isyna1
Cxcl101	1.44E-86	0.937574832	0.496	0.163	2.21E-82	Mes 2	Cxcl10
Tnfaip3	7.70E-85	0.544333312	0.442	0.129	1.18E-80	Mes 2	Tnfaip3
Ptpre	1.76E-84	0.303843518	0.275	0.044	2.70E-80	Mes 2	Ptpre
Cxcl131	1.12E-81	1.852138415	0.824	0.595	1.73E-77	Mes 2	Cxcl13
Myh11	2.31E-78	0.323053732	0.29	0.054	3.54E-74	Mes 2	Myh11
Rdh101	2.38E-72	0.60352814	0.652	0.325	3.66E-68	Mes 2	Rdh10
Cd551	1.76E-71	0.746530062	0.646	0.344	2.71E-67	Mes 2	Cd55
Sdc41	4.19E-71	0.641160233	0.931	0.805	6.44E-67	Mes 2	Sdc4
Lgmn	1.10E-69	0.608640222	0.715	0.422	1.69E-65	Mes 2	Lgmn
Aplp1	1.79E-67	0.52990476	0.582	0.257	2.75E-63	Mes 2	Aplp1
Des1	5.85E-63	0.742986808	0.676	0.408	8.99E-59	Mes 2	Des
Fabp5	6.58E-63	0.658034503	0.604	0.3	1.01E-58	Mes 2	Fabp5
Cotl11	1.65E-61	0.539251659	0.634	0.337	2.53E-57	Mes 2	Cotl1
Chl1	3.49E-58	0.350408521	0.276	0.069	5.35E-54	Mes 2	Chl1
Pde10a	2.75E-56	0.398980936	0.31	0.087	4.22E-52	Mes 2	Pde10a
Cstb1	1.46E-55	0.626985006	0.882	0.78	2.24E-51	Mes 2	Cstb
Marcksl1	4.95E-55	0.492830107	0.625	0.312	7.60E-51	Mes 2	Marcksl1
Ttyh21	5.73E-55	0.507650873	0.449	0.183	8.80E-51	Mes 2	Ttyh2
Ctsc	9.83E-55	0.511726133	0.4	0.15	1.51E-50	Mes 2	Ctsc
Bgn1	6.83E-54	0.457317873	0.882	0.655	1.05E-49	Mes 2	Bgn
Csrp21	1.81E-53	0.437595264	0.946	0.865	2.78E-49	Mes 2	Csrp2
Col6a51	3.33E-53	0.428117115	0.636	0.326	5.11E-49	Mes 2	Col6a5
Hmgcs2	1.72E-52	0.474796528	0.597	0.316	2.64E-48	Mes 2	Hmgcs2
Birc2	8.30E-51	0.41258959	0.499	0.223	1.28E-46	Mes 2	Birc2
Sez6l	6.70E-50	0.294899341	0.29	0.084	1.03E-45	Mes 2	Sez6l
Egln3	1.02E-48	0.516540543	0.452	0.197	1.57E-44	Mes 2	Egln3
Acsl4	1.52E-48	0.332925631	0.404	0.151	2.33E-44	Mes 2	Acsl4
Ccnd1	3.31E-48	0.422257016	0.491	0.225	5.08E-44	Mes 2	Ccnd1
Col15a11	1.76E-46	0.402593308	0.652	0.353	2.70E-42	Mes 2	Col15a1
Alox15	2.26E-46	0.402575947	0.282	0.087	3.47E-42	Mes 2	Alox15
Trem21	4.51E-46	0.444768172	0.758	0.463	6.93E-42	Mes 2	Trem2
Cd741	7.05E-46	0.797309937	0.749	0.526	1.08E-41	Mes 2	Cd74
Ier31	3.37E-45	0.477749839	0.897	0.745	5.18E-41	Mes 2	Ier3
Id1	2.37E-43	0.404681024	0.472	0.217	3.64E-39	Mes 2	Id1
Il1r11	5.13E-43	0.343315471	0.416	0.175	7.87E-39	Mes 2	Il1r1
Tmem255a	1.10E-42	0.425251183	0.601	0.328	1.69E-38	Mes 2	Tmem255a
Ramp21	1.79E-42	0.433900395	0.64	0.355	2.75E-38	Mes 2	Ramp2
Gjb3	1.80E-42	0.274273033	0.34	0.125	2.76E-38	Mes 2	Gjb3
Rgs16	3.02E-39	0.424329671	0.333	0.131	4.63E-35	Mes 2	Rgs16
Icam11	5.26E-36	0.382547613	0.612	0.358	8.07E-32	Mes 2	Icam1
H2-Ab11	1.74E-35	0.555594405	0.66	0.439	2.68E-31	Mes 2	H2-Ab1
Cd91	6.65E-35	0.33804169	0.879	0.685	1.02E-30	Mes 2	Cd9
Ccl71	3.17E-30	0.387555872	0.712	0.525	4.87E-26	Mes 2	Ccl7
Nkain41	2.06E-29	0.334674992	0.915	0.741	3.17E-25	Mes 2	Nkain4
Zbp1	7.57E-29	0.341385482	0.485	0.27	1.16E-24	Mes 2	Zbp1
Irf7	1.71E-28	0.302537731	0.512	0.29	2.63E-24	Mes 2	Irf7
Rnf213	3.08E-27	0.326758744	0.488	0.269	4.74E-23	Mes 2	Rnf213
Csrp11	6.75E-26	0.255269426	0.852	0.65	1.04E-21	Mes 2	Csrp1
H2-Aa1	4.78E-25	0.462577909	0.509	0.309	7.35E-21	Mes 2	H2-Aa
Aqp51	1.12E-24	0.337767764	0.422	0.236	1.73E-20	Mes 2	Aqp5
Rnd1	1.48E-24	0.539387181	0.593	0.402	2.27E-20	Mes 2	Rnd1
Plin2	1.09E-21	0.320324076	0.593	0.411	1.67E-17	Mes 2	Plin2
Dmkn1	1.98E-18	0.332150335	0.688	0.53	3.04E-14	Mes 2	Dmkn
H2-Eb11	1.98E-17	0.375164925	0.525	0.354	3.04E-13	Mes 2	H2-Eb1
Cryab	3.07E-17	0.345990972	0.839	0.736	4.72E-13	Mes 2	Cryab
Cxcl11	3.39E-13	0.363731051	0.818	0.764	5.21E-09	Mes 2	Cxcl1
Iigp11	1.90E-12	0.282958101	0.461	0.312	2.92E-08	Mes 2	Iigp1
Ifit3b	9.38E-141	1.601705471	0.839	0.175	1.44E-136	Mes 3	Ifit3b
Ifit11	3.91E-134	2.145016907	0.953	0.287	6.01E-130	Mes 3	Ifit1
Rsad2	1.97E-125	1.81970785	0.762	0.149	3.02E-121	Mes 3	Rsad2
Ifit31	1.37E-119	1.993136539	0.969	0.382	2.10E-115	Mes 3	Ifit3
Isg151	1.44E-112	1.921923435	0.99	0.493	2.22E-108	Mes 3	Isg15
Iigp12	2.83E-90	1.309103011	0.87	0.31	4.35E-86	Mes 3	Iigp1
Irgm1	1.33E-75	1.073496254	0.725	0.221	2.04E-71	Mes 3	Irgm1
Rtp4	2.70E-75	1.013100197	0.86	0.359	4.14E-71	Mes 3	Rtp4
Usp18	7.76E-72	0.726440715	0.549	0.116	1.19E-67	Mes 3	Usp18
Igtp	1.55E-65	0.914203501	0.788	0.303	2.38E-61	Mes 3	Igtp
Oasl2	5.30E-64	0.895299693	0.902	0.485	8.14E-60	Mes 3	Oasl2
Gm4951	5.53E-50	0.564601512	0.44	0.1	8.49E-46	Mes 3	Gm4951
Ifi47	1.71E-45	0.779865403	0.699	0.297	2.63E-41	Mes 3	Ifi47
Cmpk2	4.06E-45	0.730506283	0.43	0.109	6.24E-41	Mes 3	Cmpk2
Apol9a1	1.97E-42	0.69862998	0.715	0.327	3.03E-38	Mes 3	Apol9a
Upk3b1	4.55E-39	0.639292202	0.99	0.793	6.98E-35	Mes 3	Upk3b
Gbp21	9.43E-38	0.712098915	0.896	0.606	1.45E-33	Mes 3	Gbp2
Gbp7	6.54E-36	0.624641893	0.56	0.217	1.00E-31	Mes 3	Gbp7
Phf11d	1.07E-34	0.666389582	0.679	0.332	1.64E-30	Mes 3	Phf11d
Dusp51	5.48E-33	0.700396728	0.819	0.462	8.42E-29	Mes 3	Dusp5
Upk1b2	8.78E-33	0.536680552	0.912	0.542	1.35E-28	Mes 3	Upk1b
Sdpr2	4.26E-31	0.6614053	0.938	0.68	6.54E-27	Mes 3	Sdpr
Cyr612	1.83E-30	0.69591429	0.99	0.869	2.81E-26	Mes 3	Cyr61
Igfbp51	6.21E-27	0.597437219	0.964	0.707	9.53E-23	Mes 3	Igfbp5
Irf71	1.27E-25	0.596506889	0.617	0.313	1.95E-21	Mes 3	Irf7
Nkain42	1.27E-24	0.479094275	0.984	0.76	1.95E-20	Mes 3	Nkain4
Ifi44	1.03E-23	0.37316059	0.301	0.089	1.59E-19	Mes 3	Ifi44
Atp1b12	2.68E-23	0.486290576	0.658	0.339	4.11E-19	Mes 3	Atp1b1
Irgm2	1.96E-22	0.438909931	0.425	0.169	3.01E-18	Mes 3	Irgm2
Igfbp22	4.22E-22	0.545352662	0.803	0.482	6.48E-18	Mes 3	Igfbp2
Cldn151	4.55E-22	0.427720163	0.788	0.447	6.99E-18	Mes 3	Cldn15
Cd2002	2.63E-21	0.430437132	0.601	0.317	4.03E-17	Mes 3	Cd200
Cldn101	2.80E-21	0.415983095	0.922	0.595	4.30E-17	Mes 3	Cldn10
Ifi27l2a	3.34E-20	0.417626064	0.984	0.869	5.13E-16	Mes 3	Ifi27l2a
Lgals72	4.40E-20	0.463314342	0.876	0.626	6.76E-16	Mes 3	Lgals7
Trim30a	5.07E-20	0.403376088	0.456	0.199	7.79E-16	Mes 3	Trim30a
Rnf2131	9.08E-20	0.434062912	0.554	0.294	1.39E-15	Mes 3	Rnf213
Esam1	1.04E-19	0.400335241	0.591	0.309	1.59E-15	Mes 3	Esam
Fmod2	1.24E-19	0.475130296	0.762	0.478	1.90E-15	Mes 3	Fmod
Gpm6a1	1.50E-19	0.495277652	0.756	0.479	2.30E-15	Mes 3	Gpm6a
Arl4d1	2.20E-19	0.541749239	0.72	0.472	3.38E-15	Mes 3	Arl4d
Krt191	2.65E-19	0.356345917	0.964	0.779	4.07E-15	Mes 3	Krt19
Matn4	1.07E-17	0.356154906	0.326	0.122	1.64E-13	Mes 3	Matn4
Cav12	1.53E-17	0.392368637	0.938	0.756	2.35E-13	Mes 3	Cav1
Osr12	1.64E-17	0.423785722	0.917	0.756	2.52E-13	Mes 3	Osr1
Gm12216	4.61E-17	0.645339039	0.627	0.389	7.09E-13	Mes 3	Gm12216
Parp9	1.39E-16	0.357877519	0.347	0.144	2.13E-12	Mes 3	Parp9
Igfbp3	1.68E-15	0.451105624	0.58	0.324	2.59E-11	Mes 3	Igfbp3
Gas61	2.22E-15	0.306567409	0.974	0.816	3.41E-11	Mes 3	Gas6
Prss232	2.36E-15	0.32019754	0.969	0.818	3.62E-11	Mes 3	Prss23
Gm268021	3.53E-15	0.428762879	0.622	0.387	5.42E-11	Mes 3	Gm26802
Ces1d2	7.12E-15	0.41481185	0.71	0.45	1.09E-10	Mes 3	Ces1d
Etv11	1.25E-14	0.440935157	0.518	0.282	1.92E-10	Mes 3	Etv1
Hs3st11	2.01E-14	0.32726166	0.642	0.367	3.09E-10	Mes 3	Hs3st1
Spock32	3.13E-14	0.388106184	0.451	0.23	4.80E-10	Mes 3	Spock3
Gas12	4.97E-14	0.470963881	0.974	0.891	7.63E-10	Mes 3	Gas1
Parp14	9.00E-14	0.328364758	0.326	0.141	1.38E-09	Mes 3	Parp14
Nid22	9.05E-14	0.345463764	0.513	0.288	1.39E-09	Mes 3	Nid2
Oas1a	9.21E-14	0.288827965	0.321	0.14	1.41E-09	Mes 3	Oas1a
Zbp11	2.24E-13	0.40737909	0.497	0.297	3.45E-09	Mes 3	Zbp1
Gsta42	2.48E-13	0.326124055	0.56	0.329	3.81E-09	Mes 3	Gsta4
Ier32	8.30E-13	0.424687813	0.907	0.764	1.28E-08	Mes 3	Ier3
Rasl11a2	1.29E-12	0.748352298	0.71	0.52	1.98E-08	Mes 3	Rasl11a
Csrp22	1.76E-12	0.281580193	0.984	0.873	2.71E-08	Mes 3	Csrp2
Marcksl11	1.83E-12	0.433542635	0.565	0.355	2.82E-08	Mes 3	Marcksl1
Efemp12	2.60E-12	0.479423074	0.959	0.879	3.99E-08	Mes 3	Efemp1
Neat1	3.64E-12	0.305670317	0.969	0.934	5.59E-08	Mes 3	Neat1
Clec11a2	3.75E-12	0.333612448	0.534	0.314	5.76E-08	Mes 3	Clec11a
Sgk12	4.06E-12	0.404891709	0.674	0.469	6.23E-08	Mes 3	Sgk1
Aftph	7.70E-12	0.291623981	0.306	0.135	1.18E-07	Mes 3	Aftph
Fabp51	7.98E-12	0.31901627	0.554	0.342	1.22E-07	Mes 3	Fabp5
Clu1	7.51E-11	0.284043954	0.959	0.785	1.15E-06	Mes 3	Clu
Fam46a	1.07E-10	0.392857206	0.394	0.203	1.64E-06	Mes 3	Fam46a
Tpm22	1.49E-10	0.304399755	0.772	0.569	2.28E-06	Mes 3	Tpm2
Abcb1b1	1.93E-10	0.40161376	0.56	0.365	2.96E-06	Mes 3	Abcb1b
Serpinb6b1	2.60E-10	0.323435911	0.591	0.38	3.99E-06	Mes 3	Serpinb6b
Efna11	3.19E-10	0.263245613	0.295	0.142	4.90E-06	Mes 3	Efna1
Dnaja1	3.19E-10	0.329138891	0.99	0.958	4.90E-06	Mes 3	Dnaja1
Tgfbi2	3.94E-10	0.407351021	0.508	0.333	6.05E-06	Mes 3	Tgfbi
Serpinb1a1	5.08E-10	0.299503648	0.518	0.323	7.80E-06	Mes 3	Serpinb1a
Pnp	7.43E-10	0.292742705	0.896	0.751	1.14E-05	Mes 3	Pnp
Dpp42	8.70E-10	0.303157882	0.497	0.305	1.34E-05	Mes 3	Dpp4
Tm4sf12	1.10E-09	0.374018257	0.705	0.533	1.68E-05	Mes 3	Tm4sf1
Gadd45b1	1.48E-09	0.316012128	0.663	0.462	2.28E-05	Mes 3	Gadd45b
Dnaja4	1.71E-09	0.518579948	0.477	0.301	2.62E-05	Mes 3	Dnaja4
Cmbl1	7.95E-09	0.270012274	0.409	0.245	0.000122012	Mes 3	Cmbl
Klf61	9.90E-09	0.361393499	0.933	0.85	0.000152059	Mes 3	Klf6
Ifrd1	1.01E-08	0.337769504	0.891	0.788	0.000155635	Mes 3	Ifrd1
Bmp42	1.93E-08	0.278846533	0.446	0.267	0.000295811	Mes 3	Bmp4
Cdc42ep31	2.58E-08	0.262365965	0.42	0.259	0.000396399	Mes 3	Cdc42ep3
Crim11	3.51E-08	0.278205559	0.373	0.228	0.000539182	Mes 3	Crim1
Id4	4.51E-08	0.368546698	0.43	0.281	0.000692424	Mes 3	Id4
Irf1	8.24E-08	0.335618857	0.611	0.457	0.001266071	Mes 3	Irf1
Dmkn2	1.12E-07	0.264038856	0.736	0.547	0.001715836	Mes 3	Dmkn
AI6614531	4.41E-07	0.274939892	0.44	0.298	0.00676983	Mes 3	AI661453
Nfkbiz	7.02E-07	0.263903768	0.912	0.791	0.010781638	Mes 3	Nfkbiz
Msln2	7.28E-07	0.413240782	0.482	0.341	0.011186922	Mes 3	Msln
Lgals2	8.34E-07	0.26611114	0.269	0.147	0.0128078	Mes 3	Lgals2
Cited2	1.27E-06	0.366209598	0.668	0.537	0.019475327	Mes 3	Cited2
Daglb	1.80E-06	0.286273724	0.394	0.272	0.027649691	Mes 3	Daglb
Tubb4b2	1.94E-06	0.267401587	0.881	0.777	0.029800457	Mes 3	Tubb4b
Acta22	2.94E-06	0.420600132	0.472	0.321	0.045121992	Mes 3	Acta2
Fam71a	3.20E-06	0.253013489	0.275	0.158	0.049162531	Mes 3	Fam71a
Krt182	0.000146546	0.341720463	0.43	0.312	1	Mes 3	Krt18
Fbxo331	0.000382237	0.373938144	0.43	0.343	1	Mes 3	Fbxo33
Stmn22	0.000679941	0.254114841	0.43	0.324	1	Mes 3	Stmn2
Csrp12	0.000932624	0.265930339	0.762	0.681	1	Mes 3	Csrp1
Slpi1	0.002104531	0.509348379	0.321	0.243	1	Mes 3	Slpi
Ccl113	0	2.601250774	0.98	0.201	0	Fib 1	Ccl11
Fn13	0	1.996277706	0.98	0.558	0	Fib 1	Fn1
Dpep13	0	1.773527505	0.962	0.298	0	Fib 1	Dpep1
Tnfaip63	0	1.734413114	0.892	0.348	0	Fib 1	Tnfaip6
Ly6c13	0	1.715920482	0.918	0.332	0	Fib 1	Ly6c1
Dpt3	0	1.603718608	0.973	0.34	0	Fib 1	Dpt
Plpp33	0	1.574724046	0.991	0.622	0	Fib 1	Plpp3
Ebf13	0	1.547771875	0.936	0.191	0	Fib 1	Ebf1
Pcolce23	0	1.500169595	0.855	0.114	0	Fib 1	Pcolce2
Col4a13	0	1.364787104	0.853	0.226	0	Fib 1	Col4a1
Nid13	0	1.360204805	0.93	0.424	0	Fib 1	Nid1
Serpine23	0	1.326861816	0.797	0.176	0	Fib 1	Serpine2
Clec3b3	0	1.311346349	0.997	0.846	0	Fib 1	Clec3b
Svep13	0	1.281925395	0.845	0.185	0	Fib 1	Svep1
Ace3	0	1.247655884	0.785	0.129	0	Fib 1	Ace
Pla1a1	0	1.217378126	0.683	0.065	0	Fib 1	Pla1a
Col14a13	0	1.154286149	0.736	0.095	0	Fib 1	Col14a1
Lpl3	3.08E-297	1.138689838	0.822	0.189	4.73E-293	Fib 1	Lpl
Penk3	1.89E-289	1.237601751	0.952	0.395	2.90E-285	Fib 1	Penk
Ly6a3	1.98E-288	1.096172081	0.996	0.887	3.04E-284	Fib 1	Ly6a
Tppp33	8.53E-285	1.407182452	0.943	0.593	1.31E-280	Fib 1	Tppp3
Scara53	1.35E-282	1.114235056	0.862	0.302	2.07E-278	Fib 1	Scara5
Ltbp13	2.87E-276	0.914745859	0.667	0.112	4.41E-272	Fib 1	Ltbp1
Abca8a3	1.73E-271	1.096219581	0.706	0.152	2.66E-267	Fib 1	Abca8a
Qpct1	3.42E-266	0.954418037	0.59	0.083	5.25E-262	Fib 1	Qpct
Fam150b3	5.14E-264	1.260404677	0.65	0.115	7.90E-260	Fib 1	Fam150b
Cxcl123	1.80E-261	1.009081672	0.883	0.285	2.76E-257	Fib 1	Cxcl12
Fstl13	8.03E-260	1.036236255	0.966	0.737	1.23E-255	Fib 1	Fstl1
Scn7a2	5.11E-255	0.859672188	0.612	0.095	7.85E-251	Fib 1	Scn7a
Pdgfra2	6.79E-254	0.980834601	0.769	0.208	1.04E-249	Fib 1	Pdgfra
Nav13	2.47E-252	0.925090721	0.712	0.161	3.79E-248	Fib 1	Nav1
Sfrp11	1.58E-243	0.907811728	0.577	0.082	2.42E-239	Fib 1	Sfrp1
Cygb3	3.18E-240	1.011236319	0.752	0.205	4.88E-236	Fib 1	Cygb
Lgi21	3.73E-235	0.804725431	0.522	0.065	5.73E-231	Fib 1	Lgi2
Adm3	7.70E-234	1.536795337	0.731	0.226	1.18E-229	Fib 1	Adm
Scara33	1.12E-232	0.879207549	0.645	0.145	1.72E-228	Fib 1	Scara3
Tnxb3	3.36E-232	0.983660459	0.896	0.489	5.15E-228	Fib 1	Tnxb
Phlda12	9.95E-232	1.413933965	0.952	0.602	1.53E-227	Fib 1	Phlda1
Ugdh3	1.37E-230	1.763862137	0.875	0.53	2.11E-226	Fib 1	Ugdh
Adamts53	1.13E-229	1.123956121	0.722	0.231	1.73E-225	Fib 1	Adamts5
Ogn2	1.18E-225	0.967075875	0.931	0.622	1.82E-221	Fib 1	Ogn
Il63	5.48E-225	1.487165735	0.699	0.197	8.42E-221	Fib 1	Il6
Lum3	2.20E-224	1.024235832	0.778	0.248	3.39E-220	Fib 1	Lum
AI6078733	5.28E-223	0.854729625	0.626	0.128	8.11E-219	Fib 1	AI607873
Lamc13	3.22E-219	0.916464175	0.754	0.256	4.94E-215	Fib 1	Lamc1
Gdf103	5.79E-218	1.063906576	0.642	0.144	8.89E-214	Fib 1	Gdf10
Lmo21	1.62E-217	0.701933987	0.489	0.057	2.48E-213	Fib 1	Lmo2
Rspo33	6.17E-215	0.866563062	0.636	0.135	9.48E-211	Fib 1	Rspo3
Htra33	2.38E-214	0.891314597	0.946	0.643	3.65E-210	Fib 1	Htra3
Hp3	1.40E-213	1.731086987	0.829	0.47	2.15E-209	Fib 1	Hp
Marcks2	3.26E-211	0.998144558	0.716	0.227	5.01E-207	Fib 1	Marcks
Ebf2	2.06E-210	0.651604884	0.406	0.03	3.16E-206	Fib 1	Ebf2
Ms4a4d3	5.80E-209	0.862640202	0.791	0.275	8.91E-205	Fib 1	Ms4a4d
Itih52	7.91E-207	0.876283657	0.804	0.299	1.21E-202	Fib 1	Itih5
Mt22	4.22E-202	1.139273193	0.984	0.906	6.48E-198	Fib 1	Mt2
Col4a23	4.99E-202	0.825958891	0.611	0.143	7.66E-198	Fib 1	Col4a2
Cd2483	8.79E-200	0.91715468	0.873	0.552	1.35E-195	Fib 1	Cd248
Fam198b	4.33E-184	0.584404012	0.411	0.045	6.64E-180	Fib 1	Fam198b
Cyp1b13	7.73E-182	0.841569937	0.706	0.223	1.19E-177	Fib 1	Cyp1b1
Col6a33	6.03E-181	0.855461197	0.736	0.3	9.26E-177	Fib 1	Col6a3
Axl3	4.22E-178	0.867094603	0.875	0.579	6.49E-174	Fib 1	Axl
Lsp13	4.85E-175	0.824772598	0.633	0.196	7.45E-171	Fib 1	Lsp1
Pcdh19	1.43E-171	0.556328347	0.382	0.04	2.19E-167	Fib 1	Pcdh19
Fbn13	6.33E-171	1.010507391	0.781	0.411	9.72E-167	Fib 1	Fbn1
Galnt16	1.28E-169	0.49749738	0.297	0.013	1.96E-165	Fib 1	Galnt16
Gadd45g3	1.54E-169	1.331785718	0.735	0.32	2.36E-165	Fib 1	Gadd45g
Sned13	1.44E-167	0.835405688	0.576	0.154	2.21E-163	Fib 1	Sned1
Arhgap24	7.11E-167	0.61649923	0.427	0.064	1.09E-162	Fib 1	Arhgap24
Inmt3	3.29E-166	1.094817196	0.6	0.171	5.05E-162	Fib 1	Inmt
Antxr23	6.34E-166	0.790778207	0.611	0.189	9.74E-162	Fib 1	Antxr2
Has13	2.01E-164	1.214856214	0.772	0.392	3.09E-160	Fib 1	Has1
Fgf7	3.25E-163	0.562118312	0.369	0.04	4.98E-159	Fib 1	Fgf7
Tmem1002	1.57E-160	0.917975247	0.733	0.337	2.41E-156	Fib 1	Tmem100
Il17d	9.01E-160	0.564699683	0.369	0.043	1.38E-155	Fib 1	Il17d
Lrp13	4.74E-159	0.722360393	0.91	0.633	7.28E-155	Fib 1	Lrp1
Clmp	1.74E-158	0.608561498	0.439	0.077	2.67E-154	Fib 1	Clmp
Gfpt22	7.36E-157	0.914159285	0.793	0.422	1.13E-152	Fib 1	Gfpt2
Tnfaip22	3.10E-156	0.910831428	0.73	0.275	4.76E-152	Fib 1	Tnfaip2
Lpar11	4.30E-155	0.602776167	0.463	0.086	6.61E-151	Fib 1	Lpar1
Bmper	1.67E-153	0.558747506	0.345	0.036	2.57E-149	Fib 1	Bmper
Sult1e13	2.42E-152	0.938051292	0.697	0.253	3.72E-148	Fib 1	Sult1e1
Ddr23	2.38E-149	0.794389714	0.742	0.366	3.66E-145	Fib 1	Ddr2
Steap32	1.12E-148	0.645272635	0.545	0.144	1.72E-144	Fib 1	Steap3
Srpx3	3.87E-148	0.756487918	0.704	0.296	5.94E-144	Fib 1	Srpx
Pcsk62	2.87E-142	0.788543393	0.559	0.179	4.41E-138	Fib 1	Pcsk6
Gas71	3.14E-141	0.800862603	0.482	0.12	4.82E-137	Fib 1	Gas7
Mmp22	1.76E-140	0.597303071	0.519	0.129	2.70E-136	Fib 1	Mmp2
Nrp11	4.20E-139	0.64371761	0.483	0.117	6.45E-135	Fib 1	Nrp1
Hk21	3.12E-137	0.747236933	0.468	0.105	4.79E-133	Fib 1	Hk2
Srpx21	2.70E-134	0.425607432	0.294	0.027	4.15E-130	Fib 1	Srpx2
Gpm6b1	4.51E-133	0.563818669	0.416	0.081	6.93E-129	Fib 1	Gpm6b
Slc43a33	6.41E-133	0.72554956	0.887	0.638	9.85E-129	Fib 1	Slc43a3
Tcf211	1.50E-132	0.778168707	0.488	0.121	2.30E-128	Fib 1	Tcf21
Fbln52	7.34E-132	0.783145603	0.625	0.249	1.13E-127	Fib 1	Fbln5
Figf3	1.56E-131	0.795956609	0.758	0.421	2.39E-127	Fib 1	Figf
Sash12	1.22E-129	0.67054593	0.559	0.19	1.87E-125	Fib 1	Sash1
Lifr	2.08E-129	0.557193202	0.385	0.073	3.19E-125	Fib 1	Lifr
Mfap52	2.74E-127	0.696035362	0.965	0.892	4.20E-123	Fib 1	Mfap5
Lrrc17	3.01E-125	0.530299863	0.389	0.073	4.62E-121	Fib 1	Lrrc17
G0s21	2.25E-124	0.864354038	0.467	0.121	3.46E-120	Fib 1	G0s2
Emp13	4.56E-122	0.719090469	0.653	0.267	7.00E-118	Fib 1	Emp1
Mcl13	5.76E-122	0.753502542	0.867	0.632	8.85E-118	Fib 1	Mcl1
Ctsh3	2.86E-116	0.635851043	0.678	0.305	4.40E-112	Fib 1	Ctsh
AW1120102	3.60E-115	0.852653814	0.833	0.628	5.53E-111	Fib 1	AW112010
Postn	5.92E-115	0.551791126	0.26	0.027	9.09E-111	Fib 1	Postn
Col5a3	9.10E-114	0.512294663	0.325	0.056	1.40E-109	Fib 1	Col5a3
Socs32	7.03E-113	0.736604688	0.952	0.887	1.08E-108	Fib 1	Socs3
Tmod2	2.65E-112	0.473106157	0.313	0.049	4.08E-108	Fib 1	Tmod2
Smpd32	4.68E-112	0.913572934	0.798	0.589	7.19E-108	Fib 1	Smpd3
Lurap1l	4.14E-111	0.580340055	0.42	0.112	6.36E-107	Fib 1	Lurap1l
Ackr31	2.97E-110	0.786286472	0.569	0.223	4.57E-106	Fib 1	Ackr3
Slc29a12	6.40E-110	0.629829503	0.725	0.409	9.83E-106	Fib 1	Slc29a1
Errfi12	4.97E-109	0.799340241	0.898	0.742	7.62E-105	Fib 1	Errfi1
Adh11	6.84E-108	0.535979554	0.407	0.099	1.05E-103	Fib 1	Adh1
Ampd3	1.57E-107	0.451602669	0.312	0.053	2.41E-103	Fib 1	Ampd3
Lamb12	5.98E-107	0.588065405	0.532	0.203	9.18E-103	Fib 1	Lamb1
Uap13	7.04E-106	0.794929137	0.724	0.46	1.08E-101	Fib 1	Uap1
Ccdc71l2	3.06E-103	0.600465726	0.503	0.178	4.71E-99	Fib 1	Ccdc71l
Lrrn4cl3	8.85E-103	0.769501395	0.628	0.312	1.36E-98	Fib 1	Lrrn4cl
Chst1	2.25E-102	0.509967769	0.3	0.053	3.46E-98	Fib 1	Chst1
Zeb22	2.40E-101	0.588363705	0.594	0.26	3.68E-97	Fib 1	Zeb2
Creb53	5.98E-99	0.640974038	0.625	0.299	9.18E-95	Fib 1	Creb5
Fyn1	9.23E-99	0.556167129	0.51	0.193	1.42E-94	Fib 1	Fyn
Scn1b2	1.12E-98	0.543560175	0.501	0.182	1.73E-94	Fib 1	Scn1b
Sparcl13	1.60E-97	0.475413796	0.54	0.183	2.46E-93	Fib 1	Sparcl1
Atp1a2	4.26E-96	0.40215739	0.275	0.043	6.54E-92	Fib 1	Atp1a2
Slit32	5.03E-95	0.53786177	0.733	0.431	7.72E-91	Fib 1	Slit3
Aoc3	5.87E-95	0.440460041	0.342	0.077	9.01E-91	Fib 1	Aoc3
Ptx3	1.06E-94	1.319341125	0.328	0.076	1.62E-90	Fib 1	Ptx3
Enc1	2.26E-94	0.666680547	0.359	0.088	3.46E-90	Fib 1	Enc1
Ifi2052	3.14E-94	0.660765729	0.828	0.592	4.82E-90	Fib 1	Ifi205
Sat13	1.03E-93	0.679451536	0.94	0.841	1.59E-89	Fib 1	Sat1
6030408B16Rik	1.10E-93	0.437875457	0.299	0.056	1.68E-89	Fib 1	6030408B16Rik
Adamts4	7.08E-93	0.738505615	0.371	0.096	1.09E-88	Fib 1	Adamts4
Nsg11	9.53E-92	0.493369904	0.443	0.146	1.46E-87	Fib 1	Nsg1
Ptgs23	6.58E-91	1.035987764	0.504	0.214	1.01E-86	Fib 1	Ptgs2
Osmr2	1.30E-89	0.561187517	0.508	0.202	1.99E-85	Fib 1	Osmr
Vcan	9.95E-88	0.46559709	0.39	0.115	1.53E-83	Fib 1	Vcan
Ntrk21	1.20E-86	0.419274783	0.378	0.1	1.84E-82	Fib 1	Ntrk2
Prrx11	8.10E-86	0.45881461	0.459	0.159	1.24E-81	Fib 1	Prrx1
Fst3	1.30E-85	0.611900549	0.538	0.226	2.00E-81	Fib 1	Fst
Plac83	3.44E-85	0.702773192	0.579	0.267	5.28E-81	Fib 1	Plac8
Serpinf13	3.60E-85	0.606283312	0.86	0.692	5.53E-81	Fib 1	Serpinf1
Zfp385a1	4.36E-85	0.545099964	0.541	0.241	6.69E-81	Fib 1	Zfp385a
Nrip13	1.44E-84	0.647498107	0.569	0.273	2.21E-80	Fib 1	Nrip1
Dapk2	5.75E-83	0.348015015	0.27	0.05	8.83E-79	Fib 1	Dapk2
Abhd11os1	1.44E-81	0.476794368	0.407	0.136	2.22E-77	Fib 1	Abhd11os
Slfn5	4.94E-81	0.417721847	0.289	0.063	7.58E-77	Fib 1	Slfn5
Slc16a2	1.47E-80	0.384008596	0.339	0.085	2.26E-76	Fib 1	Slc16a2
Ece1	9.28E-79	0.417904771	0.346	0.099	1.43E-74	Fib 1	Ece1
Fmo1	4.28E-74	0.36996863	0.306	0.076	6.58E-70	Fib 1	Fmo1
Fzd4	5.94E-74	0.419951793	0.35	0.108	9.12E-70	Fib 1	Fzd4
Sult5a12	1.06E-73	0.533950188	0.467	0.198	1.63E-69	Fib 1	Sult5a1
Oaf2	8.57E-73	0.552412134	0.541	0.275	1.32E-68	Fib 1	Oaf
Vcam12	1.06E-72	0.487757286	0.468	0.186	1.63E-68	Fib 1	Vcam1
Myc3	6.94E-72	0.656786279	0.6	0.329	1.07E-67	Fib 1	Myc
Steap42	7.04E-70	0.559802014	0.649	0.377	1.08E-65	Fib 1	Steap4
Rbp41	9.38E-70	0.444725875	0.398	0.138	1.44E-65	Fib 1	Rbp4
Smoc23	1.85E-68	0.436512127	0.49	0.208	2.84E-64	Fib 1	Smoc2
Entpd21	5.08E-68	0.509991569	0.685	0.461	7.80E-64	Fib 1	Entpd2
Man2a13	1.82E-67	0.476072104	0.72	0.479	2.80E-63	Fib 1	Man2a1
Cxcl15	3.71E-67	0.671116922	0.884	0.739	5.70E-63	Fib 1	Cxcl1
Ncoa7	8.12E-67	0.386364494	0.349	0.115	1.25E-62	Fib 1	Ncoa7
Ccnd22	5.77E-65	0.504339073	0.723	0.473	8.86E-61	Fib 1	Ccnd2
S1pr3	1.11E-64	0.342103919	0.255	0.059	1.70E-60	Fib 1	S1pr3
Dapk11	3.84E-64	0.420163319	0.413	0.166	5.89E-60	Fib 1	Dapk1
Emilin21	4.28E-64	0.465947383	0.626	0.385	6.57E-60	Fib 1	Emilin2
Ccl191	5.37E-64	0.44327617	0.33	0.099	8.25E-60	Fib 1	Ccl19
Mustn13	9.53E-64	0.604981084	0.546	0.298	1.46E-59	Fib 1	Mustn1
Kdm6b2	3.23E-63	0.759813289	0.64	0.415	4.96E-59	Fib 1	Kdm6b
Thbs13	4.42E-63	0.966170237	0.456	0.214	6.79E-59	Fib 1	Thbs1
Ccnl11	1.04E-61	0.478716083	0.871	0.768	1.60E-57	Fib 1	Ccnl1
Socs12	5.30E-61	0.941247507	0.533	0.312	8.14E-57	Fib 1	Socs1
C4b3	1.27E-59	0.59102853	0.687	0.473	1.96E-55	Fib 1	C4b
Ecm2	7.30E-59	0.363963019	0.296	0.092	1.12E-54	Fib 1	Ecm2
Ggt5	7.71E-59	0.361409703	0.324	0.106	1.18E-54	Fib 1	Ggt5
Glul2	7.93E-59	0.588475445	0.777	0.611	1.22E-54	Fib 1	Glul
Man1a1	1.61E-58	0.453139637	0.686	0.48	2.47E-54	Fib 1	Man1a
Igf13	1.84E-58	0.379366926	0.75	0.505	2.83E-54	Fib 1	Igf1
Xpnpep2	3.00E-58	0.373467036	0.291	0.091	4.61E-54	Fib 1	Xpnpep2
Kctd12	4.43E-58	0.373900705	0.286	0.088	6.80E-54	Fib 1	Kctd12
Timp32	3.78E-57	0.376911317	0.88	0.673	5.81E-53	Fib 1	Timp3
Pi161	1.65E-55	0.98416807	0.36	0.15	2.54E-51	Fib 1	Pi16
Cndp21	1.04E-53	0.380972305	0.386	0.166	1.59E-49	Fib 1	Cndp2
Vldlr	1.03E-52	0.341099781	0.351	0.132	1.58E-48	Fib 1	Vldlr
Fgf2	8.88E-52	0.383606469	0.315	0.117	1.36E-47	Fib 1	Fgf2
Snx18	2.18E-51	0.351502741	0.337	0.133	3.35E-47	Fib 1	Snx18
Dclk11	2.99E-49	0.35390673	0.412	0.183	4.58E-45	Fib 1	Dclk1
Tacc1	5.93E-49	0.340708621	0.296	0.106	9.11E-45	Fib 1	Tacc1
Ramp23	7.96E-49	0.321767417	0.6	0.343	1.22E-44	Fib 1	Ramp2
Aldh1a21	3.08E-48	0.6564204	0.685	0.577	4.73E-44	Fib 1	Aldh1a2
Arrdc32	4.86E-48	0.540960236	0.395	0.191	7.47E-44	Fib 1	Arrdc3
Metrnl1	1.18E-47	0.54010316	0.675	0.514	1.82E-43	Fib 1	Metrnl
Smpdl3a1	1.53E-47	0.379160642	0.391	0.18	2.35E-43	Fib 1	Smpdl3a
C1qtnf7	4.37E-47	0.282752953	0.322	0.121	6.71E-43	Fib 1	C1qtnf7
Lox3	3.13E-46	0.43157717	0.535	0.311	4.81E-42	Fib 1	Lox
Sh3pxd2b	1.19E-45	0.347766308	0.313	0.127	1.82E-41	Fib 1	Sh3pxd2b
Fabp41	1.36E-45	0.567695636	0.342	0.146	2.09E-41	Fib 1	Fabp4
Vwa11	1.38E-45	0.349630172	0.35	0.147	2.11E-41	Fib 1	Vwa1
Spred12	1.91E-45	0.376651117	0.433	0.226	2.94E-41	Fib 1	Spred1
Epas1	1.96E-45	0.262090355	0.256	0.083	3.01E-41	Fib 1	Epas1
Sbno2	4.72E-44	0.333406814	0.28	0.103	7.24E-40	Fib 1	Sbno2
Nr3c1	2.72E-43	0.38340155	0.514	0.31	4.17E-39	Fib 1	Nr3c1
Cyth3	3.73E-43	0.337562628	0.32	0.134	5.73E-39	Fib 1	Cyth3
Fosl22	7.74E-43	0.478047944	0.632	0.458	1.19E-38	Fib 1	Fosl2
Klhl13	8.24E-43	0.3233892	0.304	0.124	1.27E-38	Fib 1	Klhl13
Anxa31	2.89E-42	0.495618669	0.749	0.617	4.43E-38	Fib 1	Anxa3
Gpc31	1.06E-41	0.397586511	0.649	0.431	1.63E-37	Fib 1	Gpc3
Akap12	1.83E-41	0.362865708	0.307	0.125	2.81E-37	Fib 1	Akap12
Eya2	3.92E-41	0.332836573	0.309	0.131	6.01E-37	Fib 1	Eya2
Cp3	6.02E-41	0.327057111	0.645	0.387	9.25E-37	Fib 1	Cp
Ier52	9.99E-41	0.558975848	0.836	0.786	1.53E-36	Fib 1	Ier5
Id32	2.28E-40	0.448279256	0.931	0.918	3.50E-36	Fib 1	Id3
Lbp	4.77E-40	0.282676841	0.282	0.11	7.32E-36	Fib 1	Lbp
Ccl73	3.54E-39	0.993436521	0.668	0.522	5.44E-35	Fib 1	Ccl7
Rgl1	6.50E-39	0.318226533	0.322	0.145	9.98E-35	Fib 1	Rgl1
Dlc11	2.46E-37	0.373653251	0.594	0.415	3.78E-33	Fib 1	Dlc1
Thy1	2.36E-36	0.421455389	0.341	0.171	3.62E-32	Fib 1	Thy1
Fndc3b1	3.82E-36	0.347765806	0.512	0.326	5.87E-32	Fib 1	Fndc3b
Rbpj	1.41E-35	0.340086233	0.351	0.182	2.16E-31	Fib 1	Rbpj
Itga51	7.00E-35	0.301994132	0.312	0.144	1.07E-30	Fib 1	Itga5
St3gal2	2.65E-34	0.293365114	0.307	0.143	4.07E-30	Fib 1	St3gal2
Scd2	3.21E-33	0.356852001	0.393	0.222	4.93E-29	Fib 1	Scd2
Pid11	4.20E-33	0.335275438	0.424	0.241	6.45E-29	Fib 1	Pid1
Nfia1	6.33E-32	0.446726261	0.71	0.571	9.72E-28	Fib 1	Nfia
Hic11	1.14E-30	0.344469299	0.324	0.168	1.76E-26	Fib 1	Hic1
Gja12	1.94E-30	0.27485126	0.399	0.218	2.98E-26	Fib 1	Gja1
Dact1	7.98E-29	0.277462317	0.261	0.119	1.23E-24	Fib 1	Dact1
Lrrc8a1	2.62E-28	0.390074624	0.449	0.291	4.03E-24	Fib 1	Lrrc8a
Ifi2031	9.11E-27	0.461005299	0.533	0.395	1.40E-22	Fib 1	Ifi203
Jmjd1c	8.55E-26	0.273317388	0.327	0.181	1.31E-21	Fib 1	Jmjd1c
Wnt5a	1.09E-25	0.313810783	0.299	0.159	1.68E-21	Fib 1	Wnt5a
Akap13	2.88E-25	0.300144193	0.432	0.282	4.42E-21	Fib 1	Akap13
Gadd45a	6.07E-25	0.380914342	0.274	0.141	9.32E-21	Fib 1	Gadd45a
Reep3	8.62E-22	0.252819624	0.404	0.269	1.32E-17	Fib 1	Reep3
Idh1	1.58E-21	0.285465727	0.438	0.307	2.43E-17	Fib 1	Idh1
Sik11	2.09E-21	0.292922441	0.327	0.196	3.21E-17	Fib 1	Sik1
Antxr1	1.24E-20	0.296742684	0.412	0.288	1.91E-16	Fib 1	Antxr1
Cebpb1	2.61E-19	0.360032686	0.966	0.976	4.01E-15	Fib 1	Cebpb
Medag1	6.57E-18	0.268951347	0.529	0.41	1.01E-13	Fib 1	Medag
Nfil32	2.63E-17	0.292980359	0.449	0.34	4.03E-13	Fib 1	Nfil3
Maff2	4.27E-17	0.457720693	0.559	0.477	6.55E-13	Fib 1	Maff
Epb41l2	6.99E-17	0.280215937	0.425	0.313	1.07E-12	Fib 1	Epb41l2
Pim11	2.85E-15	0.393504938	0.584	0.496	4.38E-11	Fib 1	Pim1
Arl4a1	7.77E-15	0.294583264	0.667	0.612	1.19E-10	Fib 1	Arl4a
Insig1	3.12E-14	0.270078008	0.276	0.172	4.80E-10	Fib 1	Insig1
Arih1	3.54E-14	0.267073901	0.333	0.236	5.44E-10	Fib 1	Arih1
Adamts12	5.04E-14	0.253485828	0.599	0.493	7.75E-10	Fib 1	Adamts1
Usp2	8.80E-14	0.278586808	0.295	0.197	1.35E-09	Fib 1	Usp2
Ppp1r15a1	3.27E-12	0.323201422	0.79	0.807	5.02E-08	Fib 1	Ppp1r15a
Zc3hav1	5.34E-12	0.252958249	0.375	0.281	8.20E-08	Fib 1	Zc3hav1
Spry2	6.39E-11	0.502496911	0.436	0.351	9.82E-07	Fib 1	Spry2
Ifi27l2a1	7.41E-10	0.274236907	0.86	0.879	1.14E-05	Fib 1	Ifi27l2a
Eprs	2.30E-08	0.273248378	0.41	0.353	0.000353682	Fib 1	Eprs
Slc39a11	1.62E-07	0.276427468	0.573	0.523	0.002486506	Fib 1	Slc39a1
Rcan11	4.41E-06	0.311247037	0.314	0.257	0.067777871	Fib 1	Rcan1
Matn2	4.02E-215	1.037797311	0.525	0.055	6.17E-211	Fib 2	Matn2
Sparcl14	4.23E-198	1.182141964	0.795	0.196	6.50E-194	Fib 2	Sparcl1
Igf14	1.14E-197	1.440770697	0.957	0.51	1.75E-193	Fib 2	Igf1
Ifitm13	3.90E-196	1.697456356	0.778	0.232	6.00E-192	Fib 2	Ifitm1
Sult1e14	4.77E-161	1.380302861	0.851	0.292	7.32E-157	Fib 2	Sult1e1
Cxcl124	5.12E-160	1.260506033	0.914	0.361	7.86E-156	Fib 2	Cxcl12
Penk4	2.81E-146	1.2269554	0.961	0.469	4.32E-142	Fib 2	Penk
Crispld21	5.93E-144	0.98448729	0.575	0.121	9.11E-140	Fib 2	Crispld2
Mylk	1.52E-136	0.899802468	0.497	0.093	2.34E-132	Fib 2	Mylk
Fmo2	8.98E-135	1.007322819	0.566	0.123	1.38E-130	Fib 2	Fmo2
Spon22	1.16E-124	1.094917068	0.853	0.428	1.78E-120	Fib 2	Spon2
Mfap23	1.68E-117	0.96533724	0.732	0.298	2.58E-113	Fib 2	Mfap2
Ccl192	1.73E-117	0.806017397	0.51	0.106	2.65E-113	Fib 2	Ccl19
Lox4	9.40E-117	0.9690322	0.76	0.311	1.44E-112	Fib 2	Lox
Plac84	4.30E-114	1.13925667	0.732	0.288	6.61E-110	Fib 2	Plac8
3632451O06Rik	1.17E-111	0.663076692	0.428	0.08	1.80E-107	Fib 2	3632451O06Rik
Ramp1	4.86E-110	0.658524077	0.294	0.032	7.47E-106	Fib 2	Ramp1
Lpl4	6.17E-108	0.79340207	0.78	0.28	9.47E-104	Fib 2	Lpl
Dpt4	6.84E-104	0.718293513	0.946	0.428	1.05E-99	Fib 2	Dpt
Ctsh4	3.45E-103	0.818030589	0.769	0.343	5.30E-99	Fib 2	Ctsh
Ntrk22	1.18E-102	0.656123848	0.505	0.12	1.81E-98	Fib 2	Ntrk2
Avpr1a	1.94E-100	0.490840711	0.289	0.034	2.98E-96	Fib 2	Avpr1a
Rbp42	1.86E-96	0.750020323	0.546	0.152	2.85E-92	Fib 2	Rbp4
Ms4a4d4	1.28E-95	0.756179682	0.782	0.345	1.96E-91	Fib 2	Ms4a4d
Col15a13	8.75E-95	0.779330027	0.762	0.356	1.34E-90	Fib 2	Col15a1
Lum4	2.46E-94	0.953155867	0.758	0.321	3.78E-90	Fib 2	Lum
Cyp1b14	1.56E-93	0.786137048	0.726	0.285	2.39E-89	Fib 2	Cyp1b1
Col6a53	4.20E-93	0.937961624	0.713	0.335	6.45E-89	Fib 2	Col6a5
Htra34	9.23E-93	0.912224942	0.931	0.686	1.42E-88	Fib 2	Htra3
Kazald1	5.17E-88	0.683886037	0.451	0.119	7.93E-84	Fib 2	Kazald1
Olfml32	6.33E-87	0.881136112	0.842	0.552	9.71E-83	Fib 2	Olfml3
Ebf14	1.76E-85	0.494563741	0.838	0.304	2.70E-81	Fib 2	Ebf1
Bgn3	8.92E-84	0.819235584	0.903	0.666	1.37E-79	Fib 2	Bgn
Plpp34	1.21E-82	0.59463337	0.981	0.673	1.86E-78	Fib 2	Plpp3
Gem2	1.74E-82	1.110373865	0.762	0.415	2.67E-78	Fib 2	Gem
Osr2	2.53E-81	0.643367682	0.309	0.052	3.89E-77	Fib 2	Osr2
Rspo34	9.09E-81	0.592071079	0.618	0.205	1.40E-76	Fib 2	Rspo3
Inhbb	5.08E-78	0.424901325	0.272	0.041	7.81E-74	Fib 2	Inhbb
Ly6a4	2.35E-77	0.630792462	0.998	0.902	3.60E-73	Fib 2	Ly6a
Slc29a13	3.07E-77	0.624426503	0.808	0.44	4.71E-73	Fib 2	Slc29a1
Id22	1.02E-72	0.925785522	0.676	0.329	1.57E-68	Fib 2	Id2
Slit33	1.12E-72	0.64244718	0.793	0.463	1.72E-68	Fib 2	Slit3
Tcf212	2.31E-71	0.635724009	0.516	0.167	3.55E-67	Fib 2	Tcf21
Lrp14	2.69E-69	0.602873529	0.894	0.672	4.13E-65	Fib 2	Lrp1
Slc16a21	5.24E-66	0.470233736	0.402	0.111	8.05E-62	Fib 2	Slc16a2
Mmp23	6.97E-66	0.566419788	0.521	0.181	1.07E-61	Fib 2	Mmp2
Serpinf14	4.46E-65	0.653670631	0.909	0.708	6.84E-61	Fib 2	Serpinf1
Cygb4	1.19E-64	0.58090804	0.67	0.29	1.83E-60	Fib 2	Cygb
Itih53	6.71E-64	0.595231699	0.756	0.374	1.03E-59	Fib 2	Itih5
Gdf104	8.94E-63	0.577531118	0.587	0.218	1.37E-58	Fib 2	Gdf10
Inmt4	1.04E-61	0.641038614	0.581	0.232	1.60E-57	Fib 2	Inmt
Man2a14	1.99E-61	0.621132113	0.788	0.502	3.05E-57	Fib 2	Man2a1
C1qtnf71	7.24E-59	0.524869224	0.419	0.135	1.11E-54	Fib 2	C1qtnf7
Srpx4	3.77E-58	0.646476272	0.672	0.356	5.79E-54	Fib 2	Srpx
Vwa12	1.05E-56	0.490494421	0.456	0.16	1.62E-52	Fib 2	Vwa1
Tnfaip23	3.99E-56	0.700310609	0.678	0.343	6.13E-52	Fib 2	Tnfaip2
Svep14	1.11E-55	0.438704952	0.693	0.294	1.70E-51	Fib 2	Svep1
Nr4a2	1.39E-55	0.927248688	0.438	0.16	2.13E-51	Fib 2	Nr4a2
Gja13	2.92E-55	0.585424687	0.531	0.224	4.48E-51	Fib 2	Gja1
C4b4	6.34E-53	0.832495985	0.73	0.496	9.74E-49	Fib 2	C4b
Prrx12	1.06E-49	0.45753557	0.488	0.196	1.63E-45	Fib 2	Prrx1
Adh12	2.73E-49	0.466394312	0.41	0.14	4.19E-45	Fib 2	Adh1
Hk22	3.35E-49	0.674715758	0.436	0.158	5.14E-45	Fib 2	Hk2
Clec3b4	5.76E-49	0.455804037	0.983	0.868	8.85E-45	Fib 2	Clec3b
Fmo11	6.38E-49	0.411455606	0.341	0.102	9.80E-45	Fib 2	Fmo1
Emilin12	2.81E-48	0.503288446	0.596	0.309	4.32E-44	Fib 2	Emilin1
Lpar12	3.91E-48	0.39590938	0.417	0.143	6.01E-44	Fib 2	Lpar1
Scara54	1.45E-46	0.453261324	0.726	0.396	2.22E-42	Fib 2	Scara5
Mfge82	5.15E-46	0.642577175	0.702	0.465	7.91E-42	Fib 2	Mfge8
Dpep14	6.98E-46	0.313675514	0.799	0.41	1.07E-41	Fib 2	Dpep1
Adamts41	6.79E-45	0.579586474	0.38	0.132	1.04E-40	Fib 2	Adamts4
Gadd45g4	1.11E-43	0.65532522	0.672	0.385	1.71E-39	Fib 2	Gadd45g
Phlda13	2.84E-42	0.487105965	0.898	0.656	4.37E-38	Fib 2	Phlda1
Ly6c14	2.87E-42	0.332919285	0.765	0.432	4.41E-38	Fib 2	Ly6c1
Ggt51	9.69E-42	0.405631397	0.363	0.13	1.49E-37	Fib 2	Ggt5
Ramp24	7.52E-41	0.515172184	0.641	0.372	1.15E-36	Fib 2	Ramp2
F31	2.29E-40	0.581591964	0.449	0.204	3.52E-36	Fib 2	F3
Smoc24	2.47E-40	0.770143307	0.49	0.246	3.80E-36	Fib 2	Smoc2
Cp4	1.90E-39	0.557173819	0.708	0.413	2.91E-35	Fib 2	Cp
Steap43	8.84E-39	0.529110446	0.663	0.412	1.36E-34	Fib 2	Steap4
Steap33	1.37E-38	0.402744285	0.471	0.208	2.10E-34	Fib 2	Steap3
Tnfaip64	1.87E-38	0.492744347	0.721	0.444	2.87E-34	Fib 2	Tnfaip6
Lrrc171	1.05E-37	0.332751916	0.346	0.121	1.61E-33	Fib 2	Lrrc17
Spon11	1.08E-37	0.54512018	0.464	0.225	1.65E-33	Fib 2	Spon1
G0s22	1.85E-37	0.40163858	0.421	0.174	2.85E-33	Fib 2	G0s2
Col4a14	5.77E-37	0.302419752	0.659	0.336	8.86E-33	Fib 2	Col4a1
Pdgfra3	4.33E-36	0.359851469	0.603	0.306	6.65E-32	Fib 2	Pdgfra
Thbs14	1.10E-35	0.702850369	0.49	0.242	1.69E-31	Fib 2	Thbs1
Myc4	7.20E-34	0.649102953	0.596	0.366	1.11E-29	Fib 2	Myc
Bambi1	1.31E-33	0.504774706	0.441	0.211	2.01E-29	Fib 2	Bambi
S1pr31	5.15E-32	0.308540135	0.261	0.084	7.91E-28	Fib 2	S1pr3
Epas11	2.05E-31	0.322111021	0.285	0.102	3.14E-27	Fib 2	Epas1
Tnxb4	2.20E-31	0.322957583	0.793	0.557	3.37E-27	Fib 2	Tnxb
Emp14	2.65E-30	0.429061185	0.583	0.329	4.08E-26	Fib 2	Emp1
Gpm6b2	2.22E-29	0.332402125	0.337	0.136	3.41E-25	Fib 2	Gpm6b
Adamts15	3.17E-29	0.344311642	0.307	0.121	4.87E-25	Fib 2	Adamts15
Vcam13	4.03E-28	0.373291922	0.449	0.227	6.19E-24	Fib 2	Vcam1
Slc43a34	4.66E-27	0.398268442	0.823	0.681	7.16E-23	Fib 2	Slc43a3
Btg1	5.63E-27	0.4351613	0.844	0.762	8.65E-23	Fib 2	Btg1
Itm2a1	5.82E-27	0.401543298	0.434	0.227	8.94E-23	Fib 2	Itm2a
AI6078734	8.17E-27	0.322066751	0.445	0.22	1.25E-22	Fib 2	AI607873
Maged2	9.80E-27	0.577149533	0.603	0.437	1.50E-22	Fib 2	Maged2
Sfrp12	1.22E-26	0.42583164	0.387	0.174	1.87E-22	Fib 2	Sfrp1
Bmyc	1.82E-26	0.489398699	0.581	0.393	2.79E-22	Fib 2	Bmyc
Fbn14	3.14E-26	0.288159246	0.695	0.472	4.82E-22	Fib 2	Fbn1
Cdkn1c	5.35E-26	0.374448725	0.371	0.179	8.22E-22	Fib 2	Cdkn1c
Nav14	7.74E-26	0.313012932	0.488	0.265	1.19E-21	Fib 2	Nav1
Sned14	6.03E-24	0.323692766	0.438	0.23	9.26E-20	Fib 2	Sned1
Col4a24	6.17E-23	0.272594537	0.443	0.228	9.48E-19	Fib 2	Col4a2
Pid12	1.39E-22	0.390802043	0.449	0.262	2.13E-18	Fib 2	Pid1
Vldlr1	1.51E-22	0.420755659	0.333	0.164	2.33E-18	Fib 2	Vldlr
Scn7a3	2.09E-22	0.257667782	0.4	0.193	3.21E-18	Fib 2	Scn7a
Dclk12	3.10E-22	0.348073099	0.408	0.215	4.76E-18	Fib 2	Dclk1
Id33	4.68E-22	0.433040196	0.944	0.918	7.18E-18	Fib 2	Id3
Arl4a2	6.34E-22	0.475819174	0.713	0.613	9.74E-18	Fib 2	Arl4a
Eln1	7.93E-22	0.60764595	0.521	0.344	1.22E-17	Fib 2	Eln
Vegfa	9.02E-22	0.326543081	0.259	0.11	1.39E-17	Fib 2	Vegfa
Adamts13	1.99E-21	0.455876461	0.659	0.499	3.05E-17	Fib 2	Adamts1
Gpnmb	2.41E-21	0.401665779	0.302	0.147	3.70E-17	Fib 2	Gpnmb
Il64	6.10E-21	0.508755784	0.495	0.292	9.36E-17	Fib 2	Il6
Lamc14	9.26E-21	0.30528271	0.551	0.35	1.42E-16	Fib 2	Lamc1
Kdelr3	1.14E-20	0.317584933	0.328	0.169	1.76E-16	Fib 2	Kdelr3
Nsg12	5.63E-20	0.274712633	0.374	0.196	8.65E-16	Fib 2	Nsg1
Deptor	2.88E-19	0.28635051	0.279	0.129	4.43E-15	Fib 2	Deptor
Enc11	3.07E-19	0.424512906	0.285	0.134	4.72E-15	Fib 2	Enc1
Dram1	3.78E-19	0.281996567	0.298	0.144	5.80E-15	Fib 2	Dram1
Ier53	9.65E-19	0.38711654	0.842	0.792	1.48E-14	Fib 2	Ier5
Osmr3	2.44E-16	0.301291253	0.417	0.255	3.74E-12	Fib 2	Osmr
Des4	2.57E-16	0.33833695	0.587	0.436	3.95E-12	Fib 2	Des
Nfil33	5.81E-16	0.345022094	0.501	0.347	8.92E-12	Fib 2	Nfil3
Tgfb2	1.54E-15	0.293386648	0.253	0.127	2.36E-11	Fib 2	Tgfb2
Lsp14	1.21E-14	0.266618757	0.449	0.28	1.86E-10	Fib 2	Lsp1
Mt23	1.40E-14	0.31710672	0.952	0.921	2.15E-10	Fib 2	Mt2
Ccnd23	3.73E-14	0.262348279	0.65	0.516	5.73E-10	Fib 2	Ccnd2
Lmo22	4.33E-14	0.256040651	0.279	0.143	6.65E-10	Fib 2	Lmo2
Meg31	4.82E-14	0.628122853	0.814	0.817	7.41E-10	Fib 2	Meg3
Hp4	7.06E-14	0.506457517	0.663	0.541	1.08E-09	Fib 2	Hp
Hmgcs22	4.22E-13	0.351099408	0.482	0.349	6.48E-09	Fib 2	Hmgcs2
Usp53	1.88E-12	0.365469115	0.272	0.162	2.88E-08	Fib 2	Usp53
Sult5a13	4.58E-12	0.288715928	0.38	0.246	7.04E-08	Fib 2	Sult5a1
Has14	5.24E-12	0.591844744	0.581	0.469	8.05E-08	Fib 2	Has1
Il331	5.97E-12	0.466495845	0.633	0.579	9.18E-08	Fib 2	Il33
Ifi2032	7.58E-12	0.429754734	0.538	0.413	1.16E-07	Fib 2	Ifi203
Socs33	1.30E-11	0.266157495	0.918	0.9	1.99E-07	Fib 2	Socs3
Lcn21	6.94E-11	0.391914409	0.326	0.212	1.07E-06	Fib 2	Lcn2
Nr4a3	1.59E-10	0.252647645	0.279	0.169	2.43E-06	Fib 2	Nr4a3
Irs21	1.68E-10	0.278896109	0.313	0.201	2.57E-06	Fib 2	Irs2
Bhlhe40	1.82E-10	0.354381323	0.346	0.239	2.80E-06	Fib 2	Bhlhe40
Nrip14	2.79E-10	0.268412734	0.445	0.329	4.29E-06	Fib 2	Nrip1
Gadd45b2	3.79E-10	0.319869723	0.557	0.46	5.82E-06	Fib 2	Gadd45b
Timp1	4.36E-10	0.288893859	0.326	0.213	6.70E-06	Fib 2	Timp1
Hspe12	4.80E-10	0.250641523	0.901	0.868	7.37E-06	Fib 2	Hspe1
Id42	6.69E-10	0.304460962	0.389	0.275	1.03E-05	Fib 2	Id4
Adam331	3.11E-09	0.328443511	0.477	0.379	4.78E-05	Fib 2	Adam33
Nop58	3.40E-09	0.278782078	0.434	0.341	5.23E-05	Fib 2	Nop58
Tmem176b2	1.63E-08	0.285787967	0.894	0.822	0.000249647	Fib 2	Tmem176b
Pim12	4.19E-08	0.252714131	0.577	0.509	0.000642786	Fib 2	Pim1
Serpine24	5.59E-07	0.330988917	0.415	0.311	0.008582299	Fib 2	Serpine2
Fst4	9.48E-07	0.258714939	0.391	0.288	0.014563738	Fib 2	Fst
Maff3	1.49E-06	0.267679993	0.557	0.488	0.022891471	Fib 2	Maff
Igfbp32	3.80E-06	0.558350748	0.402	0.328	0.058383382	Fib 2	Igfbp3
Eprs1	6.95E-06	0.262625689	0.419	0.359	0.106706973	Fib 2	Eprs
Selenbp11	8.33E-06	0.260345848	0.391	0.313	0.127871474	Fib 2	Selenbp1
Herpud1	2.05E-05	0.259955647	0.51	0.462	0.31552114	Fib 2	Herpud1
Odc11	2.63E-05	0.315971339	0.587	0.548	0.403140909	Fib 2	Odc1
Tmem176a2	0.000625653	0.318753392	0.726	0.74	1	Fib 2	Tmem176a
Cebpb2	0.002176879	0.250328505	0.961	0.976	1	Fib 2	Cebpb
